# A Customizable Low-Cost System for Massively Parallel Zebrafish Behavior Phenotyping

**DOI:** 10.1101/2020.09.08.288621

**Authors:** William Joo, Michael D. Vivian, Brett J. Graham, Edward R. Soucy, Summer B. Thyme

## Abstract

High-throughput behavioral phenotyping is critical to genetic or chemical screening approaches. Zebrafish larvae are amenable to high-throughput behavioral screening because of their rapid development, small size, and conserved vertebrate brain architecture. Existing commercial behavior phenotyping systems are expensive and not easily modified for new assays. Here, we describe a modular, highly adaptable, and low-cost behavior system. Along with detailed assembly and operation instructions, we provide data acquisition software and a robust, parallel analysis pipeline. We validate our approach by analyzing stimulus response profiles in larval zebrafish, confirming prepulse inhibition phenotypes of two previously isolated mutants, and highlighting best practices for growing larvae prior to behavioral testing. Our new design thus allows rapid construction and streamlined operation of many large-scale behavioral setups with minimal resources and fabrication expertise, with broad applications to other aquatic organisms.
