## Supplementary material for "A Customizable Low-Cost System for Massively Parallel Zebrafish Behavior Phenotyping": Bill of Materials

### Sheet: Sheet1
Part #	Name	Description and Notes	Quantity per Box	Distributer	Product ID	Cost	# of items in pack	link
	Box Enclosure
1	80/20 rails	4 per order cut to 47.5″ with 1/4″-20 tap on both ends (use color that is cheapest at time of order - either black or silver)	4	80/20 Inc.	1010	67.1	4	https://8020.net/1010.html
2	18-8 stainless steel socket head screws	18-8 socket head, 1/4″-20 thread, 5/8″ long	8	McMaster	92196A539	9.73	50	https://www.mcmaster.com/92196a539
3	80/20 fasteners		40	McMaster	47065T142	2.3	4	https://www.mcmaster.com/47065t142
4	shelf supports		4	McMaster	47065T831	5.6	1	https://www.mcmaster.com/47065t831
5	18-8 stainless steel socket head screws	18-8 socket head, 1/4″-20 thread, 3/4″ long. For securing acrylic chamber shelf to shelf supports	4	McMaster	92196A540	10.87	50	https://www.mcmaster.com/92196A540
6	18-8 stainless steel hex nuts	For 3/4" long 1/4"-20 screw	4	McMaster	94819A043	4.08	50	https://www.mcmaster.com/94819a043
7	18-8 stainless steel washers	For 3/4" long 1/4"-20 screw	4	McMaster	92141A029	3.47	100	https://www.mcmaster.com/92141A029
	3/16" black HDPE*	Only purchase if cutting yourself, otherwise emachineshop, etc. interstateplastics.com is one option for purchase of large sheets. Includes 5 parts for each wall plus sliding door	1			91.12
	1/4'' 6061 Aluminum*	Only purchase if cutting yourself, otherwise emachineshop, etc. includes top and bottom	1			56.25
	1/4" acrylic chamber shelf*	Only purchase if cutting yourself, otherwise emachineshop, etc.	1			9
	Light Setup
8	white light	Brightsky 15 W LED square panel white bright light recessed ceiling down light bulb lamp AC 120-265 V [white 6500 K]	1	Amazon	B00HDE0XOO	12	1	https://www.amazon.com/gp/product/B00HDE0XOO/ref=oh_aui_detailpage_o00_s00?ie=UTF8&psc=1
9	infra-red light	Tendelux 200 ft Long Range IR Illuminator; 18 pcs 1 W high power 850 nm LEDs	1	Amazon	B0771HSGH4	44.98	1	https://www.amazon.com/Tendelux-Illuminator-BI18-Outdoor-Security/dp/B0771HSGH4/ref=sr_1_1?ie=UTF8&qid=1540313427&sr=8-1&keywords=tendelux+18W
	1/4" acrylic for light plate and feet*	Only purchase if cutting yourself, otherwise emachineshop, etc.	1			16
	Camera Mounting	*This setup is assuming the corner bracket has been modified to have double slots. See Note in Camera Mounting in Supplementary document
10	super-corrosion-resistant 316 stainless steel socket head screw	M5 X 0.8 mm, 22 mm long - 25 mm option (Part #22) could work instead	4	McMaster	92290A782	11.18	25	https://www.mcmaster.com/92290A782
11	18-8 stainless steel hex nut	For M5 X 0.8 mm, 22 mm long screw	4	McMaster	91828A241	5.55	100	https://www.mcmaster.com/91828A241
12	18-8 stainless steel washer	For M5 X 0.8 mm, 22 mm long screw	4	McMaster	98689A114	3.14	100	https://www.mcmaster.com/98689A114/
13	corner bracket		1	McMaster	15275A66	3.16	1	https://www.mcmaster.com/15275A66
14	infra-red #87 polyester filter		1	B&H	LE8744	29	1	https://www.bhphotovideo.com/c/product/102760-REG/LEE_Filters_87P_4x4_Infra_Red_87.html
15	Computar C-Mount 50 mm fixed focal lens		1	B&H	COM5018MP2	129.95	1	https://www.bhphotovideo.com/c/product/889003-REG/computar_M5018_MP2_2_3_50mm_F1_8.html
16	Grasshopper3 USB3		1	Flir	GS3-U3-23S6M-C	1045	1	https://www.flir.com/products/grasshopper3-usb3?model=GS3-U3-23S6M-C
17	18-8 stainless steel socket head screw	1/4"-20, 1/4" long, To attach camera to corner bracket	1	McMaster	92196A533	5.77	25	https://www.mcmaster.com/92196A533
18	USB 3.1 locking cable		1	Flir	ACC-01-2301	15	1	https://www.flir.com/products/usb-3.1-locking-cable/
	1/4" acrylic camera mount*	Only purchase if cutting yourself, otherwise emachineshop, etc.	1			4.5
	Fish Chamber Setup	*Uses M5 screw, nut and washer combo (Parts #10-12) to secure plate
19	nylon screw for basin		1	McMaster	94320A748	12.24	100	https://www.mcmaster.com/94320A748
20	tubing input		1	McMaster	5372K112	4.81	10	https://www.mcmaster.com/5372K112
21	tubing output		1	McMaster	5372K636	8.86	10	https://www.mcmaster.com/5372K636
22	super-corrosion-resistant 316 stainless steel socket head screw	M5 X 0.8 mm, 25 mm long - must be 25 mm	1	McMaster	92290A252	11.49	25	https://www.mcmaster.com/92290A252
23	female threaded hex standoff	M5 X 0.8 mm, 12 mm long	1	McMaster	94868A628	1.86	1	https://www.mcmaster.com/94868A628
	super-corrosion-resistant 316 stainless steel socket head screw	M5 X 0.8 mm , 22 mm long, See Camera Mounting Part #10 for more ordering info	4
	18-8 stainless steel hex nut	For M5 X 0.8 mm, 22 mm long screw, See Camera Mounting Part #11 for more ordering info	4
	18-8 stainless steel washer	For M5 X 0.8 mm, 22 mm long screw, See Camera Mounting Part #12 for more ordering info	4
	1/8" acrylic for fish basin*	Only purchase if cutting yourself, otherwise emachineshop, etc.	1			8.4
	Fish basin*	3D printed	1			33.03
	Heatshock Assay
24	water pump		1	Fischer Scientific	13874432	895.95	1	https://www.fishersci.com/shop/products/fisher-scientific-isotemp-heated-immersion-circulators-model-4100c-2/13874432
25	rubbermaid commercial products brute tote storage container with lid		1	Amazon	B007VB6CXA	40.46	1	https://www.amazon.com/Rubbermaid-Commercial-Brute-Tote-Storage/dp/B007VB6CXA?th=1
26	water pump power cord	Pump may come with power cord even though it is not in description. Contact representative to determine before purchasing separate cord.	1	Fisher Scientific	NC0903373	35.41	1
27	input tubing		1	Amazon	B00E6BD948	23.91	1	https://www.amazon.com/ATP-Vinyl-Flex-Plastic-Tubing-Length/dp/B00E6BD948/ref=sr_1_6?dchild=1&keywords=ATP+Vinyl-Flex+PVC+Food+Grade+Plastic+Tubing&qid=1598115806&s=industrial&sr=1-6
28	output tubing		1	Amazon	B00E6BD0G0	16.79	1	https://www.amazon.com/ATP-Vinyl-Flex-Plastic-Tubing-Length/dp/B00E6BD0G0/ref=sr_1_4?dchild=1&keywords=ATP+Vinyl-Flex+PVC+Food+Grade+Plastic+Tubing&qid=1598116086&s=industrial&sr=1-4
29	3/8" hose barb series 326 3-way PVC ball valve with buna-n seals		1	U.S. Plastic corp	22261	12.23	1	https://www.usplastic.com/catalog/item.aspx?itemid=37999
30	2-way PVC ball valve	Only for input valve control with multiple boxes. Refer to Supplementary document	1	U.S. Plastic corp	22125	8.69	1	https://www.usplastic.com/catalog/item.aspx?itemid=38013
	Optomotor Assay
31	projector		1	Amazon	B073XDW94M	198.95	1	https://www.amazon.com/TENKER-Projector-Projectors-000-Hour-Supports/dp/B073XDW94M
	corner bracket	See Camera Mounting Part #13 for more ordering info	1
32	super-corrosion-resistant 316 stainless steel socket head screw	M6 X 1 mm, 8 mm long	1	McMaster	92290A312	10.16	25	https://www.mcmaster.com/92290A312
33	18-8 stainless steel washer	For M6 X 1 mm, 8 mm long screw	1	McMaster	93475A250	4.86	100	https://www.mcmaster.com/93475A250/
34	USB power adaptor		1	Amazon	B0773J79KC	7.73	1	https://www.amazon.com/AmazonBasics-One-Port-USB-Wall-Charger/dp/B0773J79KC/ref=sr_1_4?dchild=1&keywords=usb%2Bpower%2Badapter&qid=1593723139&sr=8-4&th=1
35	USB to micro USB cord		1	Amazon	B003YKX6WW	8.27	1	https://www.amazon.com/dp/B003YKX6WW?ref_=pe_1815430_211938580
36	mini HDMI to HDMI cord	*Make sure to choose mini HDMI right angle male	1	Amazon	B07VWQF9P6	9.13	1	https://www.amazon.com/19-6inch-Speed-Plated-Right-Angle/dp/B07VWQF9P6?th=1
37	DisplayPort cord		1	Amazon	B00L1K1KDE	10.99	1	https://www.amazon.com/Cable-Matters-DisplayPort-Extension-Feet/dp/B00L1K1KDE
38	HDMI to DisplayPort adaptor		1	Amazon	B07QL9BHN7	8.99	1	https://www.amazon.com/Adapter-KUXIYAN-Plated-Displayport-Converter/dp/B07QL9BHN7
	Electronics and Enclosure
39	Teensy 3.6 without headers		1	Adafruit	3266	29.95	1	https://www.adafruit.com/product/3266
40	MAX9744 stereo 20 W class D audio amplifier		1	Adafruit	1752	19.95	1	https://www.adafruit.com/product/1752
41	12 V 5 A switching power supply		1	Adafruit	352	24.95	1	https://www.adafruit.com/product/352
42	break-away 0.1" 36-pin strip male header	*Each strip has 36 pins, but you only need 24 pins per side for the microcontroller	2	Adafruit	392	4.95	10	https://www.adafruit.com/product/392
43	USB cord	A plug x Micro-B plug, 10 ft long, 2.0 USB standard	1	McMaster	4974T43	5.62	1	https://www.mcmaster.com/4974T43
44	boost puck	500 mA 12 ~ 86 V constant current LED driver boost topology 1 output	1	Digikey	1866-3125-ND	12.45	1	https://www.digikey.com/product-detail/en/mean-well-usa-inc/LDH-45A-500/1866-3125-ND/7704770
45	power jack	Power barrel connector jack 2.10 mm ID (0.083"), 5.50 mm OD (0.217") through hole, right angle	1	Digikey	732-5930-ND	0.96	1	https://www.digikey.com/product-detail/en/wurth-electronics-inc/694106301002/732-5930-ND/5047522
46	bnc connector	BNC connector jack, female socket 50 Ohm panel mount, through hole, right angle solder	4	Digikey	A97555-ND	2.01	1	https://www.digikey.com/product-detail/en/te-connectivity-amp-connectors/1-1634612-0/A97555-ND/1755942
47	screw terminals	2 Position wire to board terminal block horizontal with board 0.200" (5.08 mm) through hole	1	Digikey	ED2580-ND	0.73	1	https://www.digikey.com/product-detail/en/on-shore-technology-inc/OSTTA024163/ED2580-ND/614529
48	10k resistor	10 kOhms ±5% 0.25 W, 1/4 W through hole resistor axial flame retardant coating, safety carbon film	1	Digikey	CF14JT10K0CT-ND	0.1	1	https://www.digikey.com/product-detail/en/stackpole-electronics-inc/CF14JT10K0/CF14JT10K0CT-ND/1830374
49	2 conductor wire	2 Conductor multi-conductor cable black 20 AWG 16.40' (5.00 m)	1	Digikey	T1296-5-ND	9.31	1	https://www.digikey.com/product-detail/en/tensility-international-corp/30-00398/T1296-5-ND/5270279
50	18-8 stainless steel socket head screw	4-40, 1/2" long, for electronics enclosure	8	McMaster	92196A110	4.2	100	https://www.mcmaster.com/92196A110
51	18-8 stainless steel hex nut	For 4-40, 1/2" long screw, for electronics enclosure	8	McMaster	91841A005	3.02	100	https://www.mcmaster.com/91841a005
52	surface transducer	Generic medium surface bone conducting transducer exciter with wires 4 ohm 3 W	1	Adafruit	1784	17.5	1	https://www.adafruit.com/product/1784
	PCB*	Online fab via sunstone or other	1			90.25	3	https://oshpark.com/
	1/8" acrylic enclosure*		1			8.4
	enclosure ends*	3D printed	1			9.4
	Useful Tools
	ferrules		1	Amazon	B077VGG18B	24.99		https://www.amazon.com/gp/product/B077VGG18B/ref=ppx_yo_dt_b_asin_title_o01__o00_s01?ie=UTF8&psc=1
	heat shrink		1	Amazon	B01MFA3OFA	7.99		https://www.amazon.com/gp/product/B01MFA3OFA/ref=oh_aui_search_asin_title?ie=UTF8&psc=1
	acrylic adhesive		1	Amazon	B003HNFLMY	12.9		https://www.amazon.com/SCIGRIP-10315-Acrylic-Cement-Low-VOC/dp/B003HNFLMY/ref=sr_1_5?_encoding=UTF8&c=ts&dchild=1&keywords=Acrylic+Adhesives&qid=1598116779&sr=8-5&ts_id=256226011
	1/4" NPT tap	Used for threading input/output tubing holes in 3D printed fish chamber	1	McMaster	2525A173	24.94		https://www.mcmaster.com/2525a173
	1/4"-20 tap	Used for threading nylon screw hole	1	McMaster	26955A43	6.99		https://www.mcmaster.com/26955a43
	M5 tap	Used for threading scew hole M5 stud in 3D printed fish chamber	1	McMaster	8305A36	7		https://www.mcmaster.com/8305A36
	RTV 108 silicone sealant		1	McMaster	7545A471	7.35		https://www.mcmaster.com/7545a471
	photodiode for light panel calibration	Not required, only one is needed to calibrate all boxes	1	Thor Labs	PDA8A2	441.5		https://www.thorlabs.com/thorproduct.cfm?partnumber=PDA8A2
	power supply for photodiode		1	Thor Labs	LDS12B	85.22		https://www.thorlabs.com/thorproduct.cfm?partnumber=LDS12B
	tap wrench		1	McMaster	2546A23	18.42		https://www.mcmaster.com/2546A23
	black masking tape	For sealing box edges to eliminate external light	1	Amazon	B0007V9PF8	6.6		https://www.amazon.com/General-Brand-Black-Masking-Tape/dp/B0007V9PF8
	plumbing tape		1	Amazon	B06XCWQ4D2	5.45		https://www.amazon.com/Everflow-812-Thread-Plumbers-White/dp/B06XCWQ4D2/ref=sr_1_3?dchild=1&keywords=teflon&qid=1598116935&s=industrial&sr=1-3
	Net Cost of Components
	Box Components	1803.27
	Computer	1000
	Useful Tools	649.35
	Heat Shock Assay Components	1033.44
	Optomotor Assay Components	259.08
	Total Cost =	4665.41
		*The cost of fabricating the acrylic, HDPE, Aluminum, PCB, and 3D printed components can vary depending on where you get them fabricated.
