## Supplemental Software for "A Customizable Low-Cost System for Massively Parallel Zebrafish Behavior Phenotyping": eventsfile

07:30:00	PM	0	b200;
11:00:00	PM	0	b0;
9:00:00	AM	0	b200;
9:11:00	AM	1	b1000 D1000 b200;
9:12:00	AM	1	b1000 D1000 b200;
9:13:00	AM	1	b1000 D1000 b200;
9:14:00	AM	1	b1000 D1000 b200;
9:15:00	AM	1	b1000 D1000 b200;
9:16:00	AM	1	b1000 D1000 b200;
9:17:00	AM	1	b1000 D1000 b200;
9:18:00	AM	1	b1000 D1000 b200;
9:19:00	AM	1	b1000 D1000 b200;
9:20:00	AM	1	b1000 D1000 b200;
9:21:00	AM	1	b1000 D1000 b200;
9:22:00	AM	1	b1000 D1000 b200;
9:23:00	AM	1	b1000 D1000 b200;
9:24:00	AM	1	b1000 D1000 b200;
9:25:00	AM	1	b1000 D1000 b200;
9:38:00	AM	1	a0.01 f1400 d5 p;
9:41:00	AM	1	a0.01 f1400 d5 p D300 a1 f1400 d5 p;
9:44:00	AM	1	a0 f1000 d5 p D300 a1 f1000 d5 p;
9:47:00	AM	1	a0 f1000 d5 p D300 a1 f1000 d5 p;
9:50:00	AM	1	a0 f1400 d5 p D300 a1 f1400 d5 p;
9:53:00	AM	1	a0 f1400 d5 p D300 a1 f1400 d5 p;
9:56:00	AM	1	a0.01 f1400 d5 p D300 a1 f1400 d5 p;
9:59:00	AM	1	a0.01 f1000 d5 p D300 a1 f1000 d5 p;
10:02:00	AM	1	a0.01 f1000 d5 p D300 a1 f1000 d5 p;
10:05:00	AM	1	a0 f1000 d5 p D300 a1 f1000 d5 p;
10:08:00	AM	1	a0.01 f1400 d5 p D300 a1 f1400 d5 p;
10:11:00	AM	1	a0.01 f1400 d5 p D300 a1 f1400 d5 p;
10:14:00	AM	1	a0.01 f1000 d5 p;
10:17:00	AM	1	a0.01 f1400 d5 p D300 a1 f1400 d5 p;
10:20:00	AM	1	a0 f1000 d5 p D300 a1 f1000 d5 p;
10:23:00	AM	1	a0.01 f1400 d5 p;
10:26:00	AM	1	a0.01 f1400 d5 p D300 a1 f1400 d5 p;
10:29:00	AM	1	a0 f1400 d5 p D300 a1 f1400 d5 p;
10:32:00	AM	1	a0.01 f1400 d5 p;
10:35:00	AM	1	a0 f1000 d5 p D300 a1 f1000 d5 p;
10:38:00	AM	1	a0.01 f1400 d5 p D300 a1 f1400 d5 p;
10:41:00	AM	1	a0.01 f1400 d5 p D300 a1 f1400 d5 p;
10:44:00	AM	1	a0.01 f1000 d5 p D300 a1 f1000 d5 p;
10:47:00	AM	1	a0.01 f1000 d5 p D300 a1 f1000 d5 p;
10:50:00	AM	1	a0.01 f1000 d5 p D300 a1 f1000 d5 p;
10:53:00	AM	1	a0.01 f1400 d5 p;
10:56:00	AM	1	a0 f1400 d5 p D300 a1 f1400 d5 p;
10:59:00	AM	1	a0.01 f1000 d5 p;
11:02:00	AM	1	a0.01 f1400 d5 p;
11:05:00	AM	1	a0.01 f1000 d5 p D300 a1 f1000 d5 p;
11:08:00	AM	1	a0 f1000 d5 p D300 a1 f1000 d5 p;
11:11:00	AM	1	a0.01 f1400 d5 p D300 a1 f1400 d5 p;
11:14:00	AM	1	a0.01 f1400 d5 p;
11:17:00	AM	1	a0 f1400 d5 p D300 a1 f1400 d5 p;
11:20:00	AM	1	a0 f1000 d5 p D300 a1 f1000 d5 p;
11:23:00	AM	1	a0.01 f1400 d5 p;
11:26:00	AM	1	a0 f1400 d5 p D300 a1 f1400 d5 p;
11:29:00	AM	1	a0.01 f1400 d5 p D300 a1 f1400 d5 p;
11:32:00	AM	1	a0 f1000 d5 p D300 a1 f1000 d5 p;
11:35:00	AM	1	a0.01 f1000 d5 p D300 a1 f1000 d5 p;
11:38:00	AM	1	a0.01 f1400 d5 p D300 a1 f1400 d5 p;
11:41:00	AM	1	a0.01 f1000 d5 p;
11:44:00	AM	1	a0 f1400 d5 p D300 a1 f1400 d5 p;
11:47:00	AM	1	a0.01 f1400 d5 p D300 a1 f1400 d5 p;
11:50:00	AM	1	a0 f1000 d5 p D300 a1 f1000 d5 p;
11:53:00	AM	1	a0.01 f1400 d5 p;
11:56:00	AM	1	a0 f1000 d5 p D300 a1 f1000 d5 p;
11:59:00	AM	1	a0.01 f1000 d5 p;
12:02:00	PM	1	a0.01 f1400 d5 p D300 a1 f1400 d5 p;
12:05:00	PM	1	a0.01 f1400 d5 p;
12:08:00	PM	1	a0.01 f1400 d5 p;
12:11:00	PM	1	a0.01 f1400 d5 p;
12:14:00	PM	1	a0.01 f1000 d5 p;
12:17:00	PM	1	a0.01 f1000 d5 p;
12:20:00	PM	1	a0.01 f1400 d5 p D300 a1 f1400 d5 p;
12:23:00	PM	1	a0.01 f1000 d5 p D300 a1 f1000 d5 p;
12:26:00	PM	1	a0.01 f1000 d5 p D300 a1 f1000 d5 p;
12:29:00	PM	1	a0.01 f1400 d5 p;
12:32:00	PM	1	a0 f1400 d5 p D300 a1 f1400 d5 p;
12:35:00	PM	1	a0 f1400 d5 p D300 a1 f1400 d5 p;
12:38:00	PM	1	a0.01 f1000 d5 p;
12:41:00	PM	1	a0.01 f1000 d5 p D300 a1 f1000 d5 p;
12:44:00	PM	1	a0.01 f1400 d5 p D300 a1 f1400 d5 p;
12:47:00	PM	1	a0.01 f1400 d5 p;
12:50:00	PM	1	a0 f1400 d5 p D300 a1 f1400 d5 p;
12:53:00	PM	1	a0 f1000 d5 p D300 a1 f1000 d5 p;
12:56:00	PM	1	a0.01 f1000 d5 p;
12:59:00	PM	1	a0.01 f1000 d5 p D300 a1 f1000 d5 p;
1:02:00	PM	1	a0.01 f1400 d5 p D300 a1 f1400 d5 p;
1:05:00	PM	1	a0.01 f1400 d5 p D300 a1 f1400 d5 p;
1:08:00	PM	1	a0.01 f1400 d5 p D300 a1 f1400 d5 p;
1:11:00	PM	1	a0.01 f1000 d5 p;
1:14:00	PM	1	a0 f1400 d5 p D300 a1 f1400 d5 p;
1:17:00	PM	1	a0.01 f1400 d5 p;
1:20:00	PM	1	a0 f1000 d5 p D300 a1 f1000 d5 p;
1:23:00	PM	1	a0 f1000 d5 p D300 a1 f1000 d5 p;
1:26:00	PM	1	a0.01 f1000 d5 p;
1:29:00	PM	1	a0.01 f1000 d5 p D300 a1 f1000 d5 p;
1:32:00	PM	1	a0.01 f1400 d5 p D300 a1 f1400 d5 p;
1:35:00	PM	1	a0.01 f1400 d5 p;
1:38:00	PM	1	a0.01 f1000 d5 p;
1:41:00	PM	1	a0.01 f1400 d5 p D300 a1 f1400 d5 p;
1:44:00	PM	1	a0.01 f1400 d5 p D300 a1 f1400 d5 p;
1:47:00	PM	1	a0 f1400 d5 p D300 a1 f1400 d5 p;
1:50:00	PM	1	a0.01 f1000 d5 p D300 a1 f1000 d5 p;
1:53:00	PM	1	a0.01 f1400 d5 p;
1:56:00	PM	1	a0.01 f1000 d5 p D300 a1 f1000 d5 p;
1:59:00	PM	1	a0.01 f1000 d5 p;
2:02:00	PM	1	a0.01 f1000 d5 p;
2:05:00	PM	1	a0 f1000 d5 p D300 a1 f1000 d5 p;
2:08:00	PM	1	a0.01 f1000 d5 p D300 a1 f1000 d5 p;
2:11:00	PM	1	a0.01 f1000 d5 p;
2:14:00	PM	1	a0 f1000 d5 p D300 a1 f1000 d5 p;
2:17:00	PM	1	a0.01 f1000 d5 p D300 a1 f1000 d5 p;
2:20:00	PM	1	a0.01 f1400 d5 p D300 a1 f1400 d5 p;
2:23:00	PM	1	a0 f1400 d5 p D300 a1 f1400 d5 p;
2:26:00	PM	1	a0.01 f1000 d5 p;
2:29:00	PM	1	a0 f1400 d5 p D300 a1 f1400 d5 p;
2:32:00	PM	1	a0.01 f1000 d5 p;
2:35:00	PM	1	a0 f1400 d5 p D300 a1 f1400 d5 p;
2:38:00	PM	1	a0 f1400 d5 p D300 a1 f1400 d5 p;
2:41:00	PM	1	a0.01 f1000 d5 p;
2:44:00	PM	1	a0.01 f1400 d5 p;
2:47:00	PM	1	a0.01 f1000 d5 p D300 a1 f1000 d5 p;
2:50:00	PM	1	a0.01 f1000 d5 p D300 a1 f1000 d5 p;
2:53:00	PM	1	a0.01 f1400 d5 p;
2:56:00	PM	1	a0 f1400 d5 p D300 a1 f1400 d5 p;
2:59:00	PM	1	a0 f1400 d5 p D300 a1 f1400 d5 p;
3:35:30	PM	1	a1 f1000 d5 p;
3:37:30	PM	1	a1 f1000 d5 p;
3:39:30	PM	1	a1 f1000 d5 p;
3:41:30	PM	1	a1 f1000 d5 p;
3:43:30	PM	1	a1 f1000 d5 p;
3:45:30	PM	1	a1 f1000 d5 p;
3:47:30	PM	1	a1 f1000 d5 p;
3:49:30	PM	1	a1 f1000 d5 p;
3:51:30	PM	1	a1 f1000 d5 p;
3:53:30	PM	1	a1 f1000 d5 p;
4:03:32	PM	1	a1 f1000 d5 p;
4:03:34	PM	1	a1 f1000 d5 p;
4:03:36	PM	1	a1 f1000 d5 p;
4:03:38	PM	1	a1 f1000 d5 p;
4:03:40	PM	1	a1 f1000 d5 p;
4:03:42	PM	1	a1 f1000 d5 p;
4:03:44	PM	1	a1 f1000 d5 p;
4:03:46	PM	1	a1 f1000 d5 p;
4:03:48	PM	1	a1 f1000 d5 p;
4:03:50	PM	1	a1 f1000 d5 p;
4:03:52	PM	1	a1 f1000 d5 p;
4:03:54	PM	1	a1 f1000 d5 p;
4:03:56	PM	1	a1 f1000 d5 p;
4:03:58	PM	1	a1 f1000 d5 p;
4:04:00	PM	1	a1 f1000 d5 p;
4:04:02	PM	1	a1 f1000 d5 p;
4:04:04	PM	1	a1 f1000 d5 p;
4:04:06	PM	1	a1 f1000 d5 p;
4:04:08	PM	1	a1 f1000 d5 p;
4:04:10	PM	1	a1 f1000 d5 p;
4:04:12	PM	1	a1 f1000 d5 p;
4:04:14	PM	1	a1 f1000 d5 p;
4:04:16	PM	1	a1 f1000 d5 p;
4:04:18	PM	1	a1 f1000 d5 p;
4:04:20	PM	1	a1 f1000 d5 p;
4:04:22	PM	1	a1 f1000 d5 p;
4:04:24	PM	1	a1 f1000 d5 p;
4:04:26	PM	1	a1 f1000 d5 p;
4:04:28	PM	1	a1 f1000 d5 p;
4:04:30	PM	1	a1 f1000 d5 p;
4:09:30	PM	1	a1 f1000 d5 p;
4:11:30	PM	1	a1 f1000 d5 p;
4:13:30	PM	1	a1 f1000 d5 p;
4:15:30	PM	1	a1 f1000 d5 p;
4:17:30	PM	1	a1 f1000 d5 p;
4:19:30	PM	1	a1 f1000 d5 p;
4:21:30	PM	1	a1 f1000 d5 p;
4:23:30	PM	1	a1 f1000 d5 p;
4:25:30	PM	1	a1 f1000 d5 p;
4:27:30	PM	1	a1 f1000 d5 p;
4:37:32	PM	1	a1 f1000 d5 p;
4:37:34	PM	1	a1 f1000 d5 p;
4:37:36	PM	1	a1 f1000 d5 p;
4:37:38	PM	1	a1 f1000 d5 p;
4:37:40	PM	1	a1 f1000 d5 p;
4:37:42	PM	1	a1 f1000 d5 p;
4:37:44	PM	1	a1 f1000 d5 p;
4:37:45	PM	1	a1 f1000 d5 p;
4:37:46	PM	0	b0 D1000 b200;
4:37:47	PM	1	a1 f1000 d5 p;
4:37:48	PM	0	b0 D1000 b200;
4:37:49	PM	1	a1 f1000 d5 p;
4:37:50	PM	0	b0 D1000 b200;
4:37:51	PM	1	a1 f1000 d5 p;
4:37:52	PM	0	b0 D1000 b200;
4:37:53	PM	1	a1 f1000 d5 p;
4:37:54	PM	0	b0 D1000 b200;
4:37:55	PM	1	a1 f1000 d5 p;
4:37:57	PM	1	a1 f1000 d5 p;
4:37:59	PM	1	a1 f1000 d5 p;
4:38:01	PM	1	a1 f1000 d5 p;
4:38:03	PM	1	a1 f1000 d5 p;
4:38:05	PM	1	a1 f1000 d5 p;
4:38:07	PM	1	a1 f1000 d5 p;
4:38:09	PM	1	a1 f1000 d5 p;
4:38:10	PM	1	a1 f1000 d5 p;
4:38:11	PM	0	b0 D1000 b200;
4:38:12	PM	1	a1 f1000 d5 p;
4:38:13	PM	0	b0 D1000 b200;
4:38:14	PM	1	a1 f1000 d5 p;
4:38:15	PM	0	b0 D1000 b200;
4:38:16	PM	1	a1 f1000 d5 p;
4:38:17	PM	0	b0 D1000 b200;
4:38:18	PM	1	a1 f1000 d5 p;
4:38:19	PM	0	b0 D1000 b200;
4:38:20	PM	1	a1 f1000 d5 p;
4:38:22	PM	1	a1 f1000 d5 p;
4:38:24	PM	1	a1 f1000 d5 p;
4:38:26	PM	1	a1 f1000 d5 p;
4:38:28	PM	1	a1 f1000 d5 p;
4:38:30	PM	1	a1 f1000 d5 p;
4:38:32	PM	1	a1 f1000 d5 p;
4:38:34	PM	1	a1 f1000 d5 p;
4:43:34	PM	1	a1 f1000 d5 p;
4:45:34	PM	1	a1 f1000 d5 p;
4:47:34	PM	1	a1 f1000 d5 p;
4:49:34	PM	1	a1 f1000 d5 p;
4:51:34	PM	1	a1 f1000 d5 p;
4:53:34	PM	1	a1 f1000 d5 p;
4:55:34	PM	1	a1 f1000 d5 p;
4:57:34	PM	1	a1 f1000 d5 p;
4:59:34	PM	1	a1 f1000 d5 p;
5:01:34	PM	1	a1 f1000 d5 p;
5:11:36	PM	1	a1 f1000 d5 p;
5:11:38	PM	1	a1 f1000 d5 p;
5:11:40	PM	1	a1 f1000 d5 p;
5:11:42	PM	1	a1 f1000 d5 p;
5:11:44	PM	1	a1 f1000 d5 p;
5:11:46	PM	1	a1 f1000 d5 p;
5:11:48	PM	1	a1 f1000 d5 p;
5:11:50	PM	1	a1 f1000 d5 p;
5:11:52	PM	1	a1 f1000 d5 p;
5:11:54	PM	1	a1 f1000 d5 p;
5:11:56	PM	1	a1 f1000 d5 p;
5:11:58	PM	1	a1 f1000 d5 p;
5:12:00	PM	1	a1 f1000 d5 p;
5:12:02	PM	1	a1 f1000 d5 p;
5:12:04	PM	1	a1 f1000 d5 p;
5:12:06	PM	1	a1 f1000 d5 p;
5:12:08	PM	1	a1 f1000 d5 p;
5:12:10	PM	1	a1 f1000 d5 p;
5:12:12	PM	1	a1 f1000 d5 p;
5:12:14	PM	1	a1 f1000 d5 p;
5:12:16	PM	1	a1 f1000 d5 p;
5:12:18	PM	1	a1 f1000 d5 p;
5:12:20	PM	1	a1 f1000 d5 p;
5:12:22	PM	1	a1 f1000 d5 p;
5:12:24	PM	1	a1 f1000 d5 p;
5:12:26	PM	1	a1 f1000 d5 p;
5:12:28	PM	1	a1 f1000 d5 p;
5:12:30	PM	1	a1 f1000 d5 p;
5:12:32	PM	1	a1 f1000 d5 p;
5:12:34	PM	1	a1 f1000 d5 p;
5:17:34	PM	1	a1 f1000 d5 p;
5:19:34	PM	1	a1 f1000 d5 p;
5:21:34	PM	1	a1 f1000 d5 p;
5:23:34	PM	1	a1 f1000 d5 p;
5:25:34	PM	1	a1 f1000 d5 p;
5:27:34	PM	1	a1 f1000 d5 p;
5:29:34	PM	1	a1 f1000 d5 p;
5:31:34	PM	1	a1 f1000 d5 p;
5:33:34	PM	1	a1 f1000 d5 p;
5:35:34	PM	1	a1 f1000 d5 p;
6:07:34	PM	1	a1 f1000 d5 p;
6:09:34	PM	1	a1 f1000 d5 p;
6:11:34	PM	1	a1 f1000 d5 p;
6:13:34	PM	1	a1 f1000 d5 p;
6:15:34	PM	1	a1 f1000 d5 p;
6:17:34	PM	1	a1 f1000 d5 p;
6:19:34	PM	1	a1 f1000 d5 p;
6:21:34	PM	1	a1 f1000 d5 p;
6:23:34	PM	1	a1 f1000 d5 p;
6:25:34	PM	1	a1 f1000 d5 p;
6:29:04	PM	1	a1 f1000 d5 p;
6:29:34	PM	1	a1 f1000 d5 p;
6:30:04	PM	1	a1 f1000 d5 p;
6:30:34	PM	1	a1 f1000 d5 p;
6:31:04	PM	1	a1 f1000 d5 p;
6:31:34	PM	1	a1 f1000 d5 p;
6:32:04	PM	1	a1 f1000 d5 p;
6:32:34	PM	1	a1 f1000 d5 p;
6:33:04	PM	1	a1 f1000 d5 p;
6:33:34	PM	1	a1 f1000 d5 p;
6:50:00	PM	2	b200;
7:30:00	PM	2	b200;
11:00:00	PM	0	b0;
1:02:00	AM	1	a0.01 f1400 d5 p D300 a1 f1400 d5 p;
1:04:00	AM	1	a0.01 f1000 d5 p;
1:06:00	AM	1	a0.01 f1400 d5 p;
1:08:00	AM	1	a0.01 f1000 d5 p;
1:10:00	AM	1	a0.01 f1400 d5 p D300 a1 f1400 d5 p;
1:12:00	AM	1	a0.01 f1000 d5 p;
1:14:00	AM	1	a0.01 f1400 d5 p;
1:16:00	AM	1	a0.01 f1000 d5 p D300 a1 f1000 d5 p;
1:18:00	AM	1	a0.01 f1000 d5 p D300 a1 f1000 d5 p;
1:20:00	AM	1	a0.01 f1000 d5 p;
1:22:00	AM	1	a0 f1400 d5 p D300 a1 f1400 d5 p;
1:24:00	AM	1	a0 f1000 d5 p D300 a1 f1000 d5 p;
1:26:00	AM	1	a0.01 f1000 d5 p;
1:28:00	AM	1	a0.01 f1400 d5 p D300 a1 f1400 d5 p;
1:30:00	AM	1	a0 f1400 d5 p D300 a1 f1400 d5 p;
1:32:00	AM	1	a0.01 f1000 d5 p;
1:34:00	AM	1	a0 f1400 d5 p D300 a1 f1400 d5 p;
1:36:00	AM	1	a0.01 f1000 d5 p D300 a1 f1000 d5 p;
1:38:00	AM	1	a0 f1400 d5 p D300 a1 f1400 d5 p;
1:40:00	AM	1	a0.01 f1400 d5 p D300 a1 f1400 d5 p;
1:42:00	AM	1	a0.01 f1400 d5 p D300 a1 f1400 d5 p;
1:44:00	AM	1	a0.01 f1000 d5 p D300 a1 f1000 d5 p;
1:46:00	AM	1	a0 f1400 d5 p D300 a1 f1400 d5 p;
1:48:00	AM	1	a0.01 f1000 d5 p D300 a1 f1000 d5 p;
1:50:00	AM	1	a0.01 f1000 d5 p D300 a1 f1000 d5 p;
1:52:00	AM	1	a0.01 f1000 d5 p;
1:54:00	AM	1	a0 f1000 d5 p D300 a1 f1000 d5 p;
1:56:00	AM	1	a0 f1000 d5 p D300 a1 f1000 d5 p;
1:58:00	AM	1	a0.01 f1400 d5 p;
2:00:00	AM	1	a0 f1000 d5 p D300 a1 f1000 d5 p;
2:02:00	AM	1	a0 f1000 d5 p D300 a1 f1000 d5 p;
2:04:00	AM	1	a0 f1000 d5 p D300 a1 f1000 d5 p;
2:06:00	AM	1	a0 f1400 d5 p D300 a1 f1400 d5 p;
2:08:00	AM	1	a0.01 f1000 d5 p D300 a1 f1000 d5 p;
2:10:00	AM	1	a0.01 f1400 d5 p D300 a1 f1400 d5 p;
2:12:00	AM	1	a0.01 f1000 d5 p;
2:14:00	AM	1	a0 f1400 d5 p D300 a1 f1400 d5 p;
2:16:00	AM	1	a0.01 f1000 d5 p D300 a1 f1000 d5 p;
2:18:00	AM	1	a0.01 f1400 d5 p D300 a1 f1400 d5 p;
2:20:00	AM	1	a0.01 f1400 d5 p;
2:22:00	AM	1	a0 f1400 d5 p D300 a1 f1400 d5 p;
2:24:00	AM	1	a0.01 f1400 d5 p D300 a1 f1400 d5 p;
2:26:00	AM	1	a0.01 f1400 d5 p;
2:28:00	AM	1	a0.01 f1400 d5 p D300 a1 f1400 d5 p;
2:30:00	AM	1	a0.01 f1400 d5 p D300 a1 f1400 d5 p;
2:32:00	AM	1	a0.01 f1000 d5 p D300 a1 f1000 d5 p;
2:34:00	AM	1	a0.01 f1000 d5 p;
2:36:00	AM	1	a0.01 f1000 d5 p;
2:38:00	AM	1	a0.01 f1400 d5 p;
2:40:00	AM	1	a0.01 f1000 d5 p D300 a1 f1000 d5 p;
2:42:00	AM	1	a0.01 f1400 d5 p;
2:44:00	AM	1	a0.01 f1400 d5 p;
2:46:00	AM	1	a0.01 f1400 d5 p D300 a1 f1400 d5 p;
2:48:00	AM	1	a0.01 f1400 d5 p;
2:50:00	AM	1	a0.01 f1000 d5 p D300 a1 f1000 d5 p;
2:52:00	AM	1	a0 f1400 d5 p D300 a1 f1400 d5 p;
2:54:00	AM	1	a0.01 f1400 d5 p;
2:56:00	AM	1	a0 f1400 d5 p D300 a1 f1400 d5 p;
2:58:00	AM	1	a0 f1000 d5 p D300 a1 f1000 d5 p;
3:00:00	AM	1	a0.01 f1000 d5 p;
3:02:00	AM	1	a0.01 f1400 d5 p;
3:04:00	AM	1	a0.01 f1400 d5 p D300 a1 f1400 d5 p;
3:06:00	AM	1	a0.01 f1400 d5 p;
3:08:00	AM	1	a0 f1400 d5 p D300 a1 f1400 d5 p;
3:10:00	AM	1	a0.01 f1000 d5 p D300 a1 f1000 d5 p;
3:12:00	AM	1	a0.01 f1000 d5 p;
3:14:00	AM	1	a0.01 f1000 d5 p D300 a1 f1000 d5 p;
3:16:00	AM	1	a0.01 f1400 d5 p D300 a1 f1400 d5 p;
3:18:00	AM	1	a0.01 f1400 d5 p;
3:20:00	AM	1	a0.01 f1400 d5 p;
3:22:00	AM	1	a0.01 f1400 d5 p;
3:24:00	AM	1	a0 f1400 d5 p D300 a1 f1400 d5 p;
3:26:00	AM	1	a0 f1400 d5 p D300 a1 f1400 d5 p;
3:28:00	AM	1	a0.01 f1000 d5 p D300 a1 f1000 d5 p;
3:30:00	AM	1	a0.01 f1000 d5 p D300 a1 f1000 d5 p;
3:32:00	AM	1	a0.01 f1400 d5 p;
3:34:00	AM	1	a0.01 f1000 d5 p;
3:36:00	AM	1	a0.01 f1400 d5 p D300 a1 f1400 d5 p;
3:38:00	AM	1	a0.01 f1000 d5 p;
3:40:00	AM	1	a0.01 f1000 d5 p;
3:42:00	AM	1	a0.01 f1000 d5 p D300 a1 f1000 d5 p;
3:44:00	AM	1	a0 f1000 d5 p D300 a1 f1000 d5 p;
3:46:00	AM	1	a0.01 f1400 d5 p;
3:48:00	AM	1	a0 f1400 d5 p D300 a1 f1400 d5 p;
3:50:00	AM	1	a0.01 f1000 d5 p D300 a1 f1000 d5 p;
3:52:00	AM	1	a0 f1400 d5 p D300 a1 f1400 d5 p;
3:54:00	AM	1	a0.01 f1000 d5 p D300 a1 f1000 d5 p;
3:56:00	AM	1	a0 f1000 d5 p D300 a1 f1000 d5 p;
3:58:00	AM	1	a0 f1400 d5 p D300 a1 f1400 d5 p;
4:00:00	AM	1	a0 f1000 d5 p D300 a1 f1000 d5 p;
4:02:00	AM	1	a0 f1000 d5 p D300 a1 f1000 d5 p;
4:04:00	AM	1	a0.01 f1000 d5 p;
4:06:00	AM	1	a0 f1000 d5 p D300 a1 f1000 d5 p;
4:08:00	AM	1	a0 f1000 d5 p D300 a1 f1000 d5 p;
4:10:00	AM	1	a0.01 f1400 d5 p;
4:12:00	AM	1	a0.01 f1400 d5 p;
4:14:00	AM	1	a0.01 f1000 d5 p;
4:16:00	AM	1	a0.01 f1000 d5 p D300 a1 f1000 d5 p;
4:18:00	AM	1	a0.01 f1400 d5 p D300 a1 f1400 d5 p;
4:20:00	AM	1	a0 f1000 d5 p D300 a1 f1000 d5 p;
4:22:00	AM	1	a0.01 f1000 d5 p D300 a1 f1000 d5 p;
4:24:00	AM	1	a0 f1000 d5 p D300 a1 f1000 d5 p;
4:26:00	AM	1	a0 f1000 d5 p D300 a1 f1000 d5 p;
4:28:00	AM	1	a0.01 f1400 d5 p;
4:30:00	AM	1	a0 f1400 d5 p D300 a1 f1400 d5 p;
4:32:00	AM	1	a0 f1400 d5 p D300 a1 f1400 d5 p;
4:34:00	AM	1	a0.01 f1000 d5 p D300 a1 f1000 d5 p;
4:36:00	AM	1	a0 f1400 d5 p D300 a1 f1400 d5 p;
4:38:00	AM	1	a0.01 f1000 d5 p;
4:40:00	AM	1	a0 f1400 d5 p D300 a1 f1400 d5 p;
4:42:00	AM	1	a0.01 f1400 d5 p;
4:44:00	AM	1	a0.01 f1400 d5 p;
4:46:00	AM	1	a0.01 f1000 d5 p;
4:48:00	AM	1	a0.01 f1000 d5 p D300 a1 f1000 d5 p;
4:50:00	AM	1	a0.01 f1000 d5 p D300 a1 f1000 d5 p;
4:52:00	AM	1	a0.01 f1400 d5 p;
4:54:00	AM	1	a0.01 f1000 d5 p D300 a1 f1000 d5 p;
4:56:00	AM	1	a0.01 f1000 d5 p;
4:58:00	AM	1	a0.01 f1000 d5 p;
5:00:00	AM	1	a0.01 f1000 d5 p D300 a1 f1000 d5 p;
6:01:00	AM	1	b1000 D1000 b0;
6:02:00	AM	1	b1000 D1000 b0;
6:03:00	AM	1	b1000 D1000 b0;
6:04:00	AM	1	b1000 D1000 b0;
6:05:00	AM	1	b1000 D1000 b0;
6:06:00	AM	1	b1000 D1000 b0;
6:07:00	AM	1	b1000 D1000 b0;
6:08:00	AM	1	b1000 D1000 b0;
6:09:00	AM	1	b1000 D1000 b0;
6:10:00	AM	1	b1000 D1000 b0;
6:11:00	AM	1	b1000 D1000 b0;
6:12:00	AM	1	b1000 D1000 b0;
6:13:00	AM	1	b1000 D1000 b0;
6:14:00	AM	1	b1000 D1000 b0;
6:15:00	AM	1	b1000 D1000 b0;
6:16:00	AM	1	b1000 D1000 b0;
6:17:00	AM	1	b1000 D1000 b0;
6:18:00	AM	1	b1000 D1000 b0;
6:19:00	AM	1	b1000 D1000 b0;
6:20:00	AM	1	b1000 D1000 b0;
9:00:00	AM	0	b200;
10:00:00	AM	1	b0 D1000 b200;
10:01:00	AM	1	b0 D1000 b200;
10:02:00	AM	1	b0 D1000 b200;
10:03:00	AM	1	b0 D1000 b200;
10:04:00	AM	1	b0 D1000 b200;
10:05:00	AM	1	b0 D1000 b200;
10:06:00	AM	1	b0 D1000 b200;
10:07:00	AM	1	b0 D1000 b200;
10:08:00	AM	1	b0 D1000 b200;
10:09:00	AM	1	b0 D1000 b200;
10:10:00	AM	1	b0 D1000 b200;
10:11:00	AM	1	b0 D1000 b200;
10:12:00	AM	1	b0 D1000 b200;
10:13:00	AM	1	b0 D1000 b200;
10:14:00	AM	1	b0 D1000 b200;
10:15:00	AM	1	b0 D1000 b200;
10:16:00	AM	1	b0 D1000 b200;
10:17:00	AM	1	b0 D1000 b200;
10:18:00	AM	1	b0 D1000 b200;
10:19:00	AM	1	b0 D1000 b200;
10:20:00	AM	1	b0 D1000 b200;
10:21:00	AM	1	b0 D1000 b200;
10:22:00	AM	1	b0 D1000 b200;
10:23:00	AM	1	b0 D1000 b200;
10:24:00	AM	1	b0 D1000 b200;
10:25:00	AM	1	b0 D1000 b200;
10:26:00	AM	1	b0 D1000 b200;
10:27:00	AM	1	b0 D1000 b200;
10:28:00	AM	1	b0 D1000 b200;
10:29:00	AM	1	b0 D1000 b200;
10:30:00	AM	1	b0 D1000 b200;
10:31:00	AM	1	b0 D1000 b200;
10:32:00	AM	1	b0 D1000 b200;
10:33:00	AM	1	b0 D1000 b200;
10:34:00	AM	1	b0 D1000 b200;
10:35:00	AM	1	b0 D1000 b200;
10:36:00	AM	1	b0 D1000 b200;
10:37:00	AM	1	b0 D1000 b200;
10:38:00	AM	1	b0 D1000 b200;
10:39:00	AM	1	b0 D1000 b200;
10:40:00	AM	1	b0 D1000 b200;
10:41:00	AM	1	b0 D1000 b200;
10:42:00	AM	1	b0 D1000 b200;
10:43:00	AM	1	b0 D1000 b200;
10:44:00	AM	1	b0 D1000 b200;
10:45:00	AM	1	b0 D1000 b200;
10:46:00	AM	1	b0 D1000 b200;
10:47:00	AM	1	b0 D1000 b200;
10:48:00	AM	1	b0 D1000 b200;
10:49:00	AM	1	b0 D1000 b200;
10:50:00	AM	1	b0 D1000 b200;
10:51:00	AM	1	b0 D1000 b200;
10:52:00	AM	1	b0 D1000 b200;
10:53:00	AM	1	b0 D1000 b200;
10:54:00	AM	1	b0 D1000 b200;
10:55:00	AM	1	b0 D1000 b200;
10:56:00	AM	1	b0 D1000 b200;
10:57:00	AM	1	b0 D1000 b200;
10:58:00	AM	1	b0 D1000 b200;
10:59:00	AM	1	b0 D1000 b200;
12:00:00	PM	1	b0 D1000 b200;
12:01:00	PM	1	b0 D1000 b200;
12:02:00	PM	1	b0 D1000 b200;
12:03:00	PM	1	b0 D1000 b200;
12:04:00	PM	1	b0 D1000 b200;
12:05:00	PM	1	b0 D1000 b200;
12:06:00	PM	1	b0 D1000 b200;
12:07:00	PM	1	b0 D1000 b200;
12:08:00	PM	1	b0 D1000 b200;
12:09:00	PM	1	b0 D1000 b200;
12:10:00	PM	1	b0 D1000 b200;
12:11:00	PM	1	b0 D1000 b200;
12:12:00	PM	1	b0 D1000 b200;
12:13:00	PM	1	b0 D1000 b200;
12:14:00	PM	1	b0 D1000 b200;
12:15:00	PM	1	b0 D1000 b200;
12:16:00	PM	1	b0 D1000 b200;
12:17:00	PM	1	b0 D1000 b200;
12:18:00	PM	1	b0 D1000 b200;
12:19:00	PM	1	b0 D1000 b200;
12:20:00	PM	1	b0 D1000 b200;
12:21:00	PM	1	b0 D1000 b200;
12:22:00	PM	1	b0 D1000 b200;
12:23:00	PM	1	b0 D1000 b200;
12:24:00	PM	1	b0 D1000 b200;
12:25:00	PM	1	b0 D1000 b200;
12:26:00	PM	1	b0 D1000 b200;
12:27:00	PM	1	b0 D1000 b200;
12:28:00	PM	1	b0 D1000 b200;
12:29:00	PM	1	b0 D1000 b200;
12:30:00	PM	1	b0 D1000 b200;
12:31:00	PM	1	b0 D1000 b200;
12:32:00	PM	1	b0 D1000 b200;
12:33:00	PM	1	b0 D1000 b200;
12:34:00	PM	1	b0 D1000 b200;
12:35:00	PM	1	b0 D1000 b200;
12:36:00	PM	1	b0 D1000 b200;
12:37:00	PM	1	b0 D1000 b200;
12:38:00	PM	1	b0 D1000 b200;
12:39:00	PM	1	b0 D1000 b200;
12:40:00	PM	1	b0 D1000 b200;
12:41:00	PM	1	b0 D1000 b200;
12:42:00	PM	1	b0 D1000 b200;
12:43:00	PM	1	b0 D1000 b200;
12:44:00	PM	1	b0 D1000 b200;
12:45:00	PM	1	b0 D1000 b200;
12:46:00	PM	1	b0 D1000 b200;
12:47:00	PM	1	b0 D1000 b200;
12:48:00	PM	1	b0 D1000 b200;
12:49:00	PM	1	b0 D1000 b200;
12:50:00	PM	1	b0 D1000 b200;
12:51:00	PM	1	b0 D1000 b200;
12:52:00	PM	1	b0 D1000 b200;
12:53:00	PM	1	b0 D1000 b200;
12:54:00	PM	1	b0 D1000 b200;
12:55:00	PM	1	b0 D1000 b200;
12:56:00	PM	1	b0 D1000 b200;
12:57:00	PM	1	b0 D1000 b200;
12:58:00	PM	1	b0 D1000 b200;
12:59:00	PM	1	b0 D1000 b200;
2:00:00	PM	1	b0 D1000 b200;
2:01:00	PM	1	b0 D1000 b200;
2:02:00	PM	1	b0 D1000 b200;
2:03:00	PM	1	b0 D1000 b200;
2:04:00	PM	1	b0 D1000 b200;
2:05:00	PM	1	b0 D1000 b200;
2:06:00	PM	1	b0 D1000 b200;
2:07:00	PM	1	b0 D1000 b200;
2:08:00	PM	1	b0 D1000 b200;
2:09:00	PM	1	b0 D1000 b200;
2:10:00	PM	1	b0 D1000 b200;
2:11:00	PM	1	b0 D1000 b200;
2:12:00	PM	1	b0 D1000 b200;
2:13:00	PM	1	b0 D1000 b200;
2:14:00	PM	1	b0 D1000 b200;
2:15:00	PM	1	b0 D1000 b200;
2:15:05	PM	1	a1 f1000 d5 p;
2:16:00	PM	1	b0 D1000 b200;
2:16:05	PM	1	a1 f1000 d5 p;
2:17:00	PM	1	b0 D1000 b200;
2:17:05	PM	1	a1 f1000 d5 p;
2:18:00	PM	1	b0 D1000 b200;
2:18:05	PM	1	a1 f1000 d5 p;
2:19:00	PM	1	b0 D1000 b200;
2:20:00	PM	1	b0 D1000 b200;
2:21:00	PM	1	b0 D1000 b200;
2:22:00	PM	1	b0 D1000 b200;
2:23:00	PM	1	b0 D1000 b200;
2:24:00	PM	1	b0 D1000 b200;
2:25:00	PM	1	b0 D1000 b200;
2:26:00	PM	1	b0 D1000 b200;
2:27:00	PM	1	b0 D1000 b200;
2:28:00	PM	1	b0 D1000 b200;
2:29:00	PM	1	b0 D1000 b200;
2:30:00	PM	1	b0 D1000 b200;
2:31:00	PM	1	b0 D1000 b200;
2:32:00	PM	1	b0 D1000 b200;
2:33:00	PM	1	b0 D1000 b200;
2:34:00	PM	1	b0 D1000 b200;
2:35:00	PM	1	b0 D1000 b200;
2:36:00	PM	1	b0 D1000 b200;
2:37:00	PM	1	b0 D1000 b200;
2:38:00	PM	1	b0 D1000 b200;
2:38:05	PM	1	a1 f1000 d5 p;
2:39:00	PM	1	b0 D1000 b200;
2:39:05	PM	1	a1 f1000 d5 p;
2:40:00	PM	1	b0 D1000 b200;
2:40:05	PM	1	a1 f1000 d5 p;
2:41:00	PM	1	b0 D1000 b200;
2:41:05	PM	1	a1 f1000 d5 p;
2:42:00	PM	1	b0 D1000 b200;
2:43:00	PM	1	b0 D1000 b200;
2:44:00	PM	1	b0 D1000 b200;
2:45:00	PM	1	b0 D1000 b200;
2:46:00	PM	1	b0 D1000 b200;
2:47:00	PM	1	b0 D1000 b200;
2:48:00	PM	1	b0 D1000 b200;
2:49:00	PM	1	b0 D1000 b200;
2:50:00	PM	1	b0 D1000 b200;
2:51:00	PM	1	b0 D1000 b200;
2:52:00	PM	1	b0 D1000 b200;
2:53:00	PM	1	b0 D1000 b200;
2:54:00	PM	1	b0 D1000 b200;
2:55:00	PM	1	b0 D1000 b200;
2:56:00	PM	1	b0 D1000 b200;
2:57:00	PM	1	b0 D1000 b200;
2:58:00	PM	1	b0 D1000 b200;
2:59:00	PM	1	b0 D1000 b200;
3:00:00	PM	1	b0 D1000 b200;
4:02:00	PM	1	b1000 a0.01 f1000 d5 p D995 b200;
4:04:00	PM	1	b1000 a0.01 f1000 d5 p D995 b200;
4:06:00	PM	1	b1000 a0.01 f1000 d5 p D995 b200;
4:08:00	PM	1	b1000 a0.01 f1000 d5 p D995 b200;
4:10:00	PM	1	b1000 a0.01 f1000 d5 p D995 b200;
4:12:00	PM	1	b1000 D1000 b200;
4:14:00	PM	1	b1000 D1000 b200;
4:16:00	PM	1	b1000 D1000 b200;
4:18:00	PM	1	b1000 a0.01 f1000 d5 p D995 b200;
4:20:00	PM	1	b1000 D1000 b200;
4:22:00	PM	1	b1000 a0.01 f1000 d5 p D995 b200;
4:24:00	PM	1	b1000 a0.01 f1000 d5 p D995 b200;
4:26:00	PM	1	b1000 D1000 b200;
4:28:00	PM	1	b1000 D1000 b200;
4:30:00	PM	1	b200 a0.01 f1000 d5 p D995 b200;
4:32:00	PM	1	b1000 a0.01 f1000 d5 p D995 b200;
4:34:00	PM	1	b1000 a0.01 f1000 d5 p D995 b200;
4:36:00	PM	1	b1000 D1000 b200;
4:38:00	PM	1	b1000 a0.01 f1000 d5 p D995 b200;
4:40:00	PM	1	b1000 D1000 b200;
4:42:00	PM	1	b1000 D1000 b200;
4:44:00	PM	1	b1000 D1000 b200;
4:46:00	PM	1	b1000 a0.01 f1000 d5 p D995 b200;
4:48:00	PM	1	b1000 a0.01 f1000 d5 p D995 b200;
4:50:00	PM	1	b1000 D1000 b200;
4:52:00	PM	1	b1000 a0.01 f1000 d5 p D995 b200;
4:54:00	PM	1	b1000 a0.01 f1000 d5 p D995 b200;
4:56:00	PM	1	b1000 a0.01 f1000 d5 p D995 b200;
4:58:00	PM	1	b1000 a0.01 f1000 d5 p D995 b200;
5:00:00	PM	1	b1000 D1000 b200;
5:02:00	PM	1	b1000 a0.01 f1000 d5 p D995 b200;
5:04:00	PM	1	b200 a0.01 f1000 d5 p D995 b200;
5:06:00	PM	1	b1000 a0.01 f1000 d5 p D995 b200;
5:08:00	PM	1	b1000 a0.01 f1000 d5 p D995 b200;
5:10:00	PM	1	b1000 D1000 b200;
5:12:00	PM	1	b200 a0.01 f1000 d5 p D995 b200;
5:14:00	PM	1	b1000 D1000 b200;
5:16:00	PM	1	b1000 a0.01 f1000 d5 p D995 b200;
5:18:00	PM	1	b1000 D1000 b200;
5:20:00	PM	1	b200 a0.01 f1000 d5 p D995 b200;
5:22:00	PM	1	b1000 D1000 b200;
5:24:00	PM	1	b1000 D1000 b200;
5:26:00	PM	1	b200 a0.01 f1000 d5 p D995 b200;
5:28:00	PM	1	b1000 D1000 b200;
5:30:00	PM	1	b200 a0.01 f1000 d5 p D995 b200;
5:32:00	PM	1	b1000 a0.01 f1000 d5 p D995 b200;
5:34:00	PM	1	b1000 D1000 b200;
5:36:00	PM	1	b1000 a0.01 f1000 d5 p D995 b200;
5:38:00	PM	1	b200 a0.01 f1000 d5 p D995 b200;
5:40:00	PM	1	b1000 D1000 b200;
5:42:00	PM	1	b1000 a0.01 f1000 d5 p D995 b200;
5:44:00	PM	1	b200 a0.01 f1000 d5 p D995 b200;
5:46:00	PM	1	b1000 a0.01 f1000 d5 p D995 b200;
5:48:00	PM	1	b1000 a0.01 f1000 d5 p D995 b200;
5:50:00	PM	1	b200 a0.01 f1000 d5 p D995 b200;
5:52:00	PM	1	b1000 D1000 b200;
5:54:00	PM	1	b1000 a0.01 f1000 d5 p D995 b200;
5:56:00	PM	1	b1000 D1000 b200;
5:58:00	PM	1	b1000 D1000 b200;
6:00:00	PM	1	b200 a0.01 f1000 d5 p D995 b200;
6:30:00	PM	2	b200;
7:10:00	PM	2	b200;
11:00:00	PM	0	b0;
9:00:00	AM	0	b200;
9:12:00	AM	1	b140 D50 a0.01 f1000 d5 p D955 b200;
9:14:00	AM	1	b140 D1000 b200;
9:16:00	AM	1	b120 D1000 b200;
9:18:00	AM	1	b200 D50 a0.01 f1000 d5 p D955 b200;
9:20:00	AM	1	b120 D50 a0.01 f1000 d5 p D955 b200;
9:22:00	AM	1	b140 D50 a0.01 f1000 d5 p D955 b200;
9:24:00	AM	1	b200 D50 a0.01 f1000 d5 p D955 b200;
9:26:00	AM	1	b200 a0.01 f1000 d5 p D995 b200;
9:28:00	AM	1	b140 D1000 b200;
9:30:00	AM	1	b120 a0.01 f1000 d5 p D995 b200;
9:32:00	AM	1	b140 a0.01 f1000 d5 p D995 b200;
9:34:00	AM	1	b120 D50 a0.01 f1000 d5 p D955 b200;
9:36:00	AM	1	b120 D50 a0.01 f1000 d5 p D955 b200;
9:38:00	AM	1	b120 D50 a0.01 f1000 d5 p D955 b200;
9:40:00	AM	1	b140 D1000 b200;
9:42:00	AM	1	b120 D1000 b200;
9:44:00	AM	1	b140 D50 a0.01 f1000 d5 p D955 b200;
9:46:00	AM	1	b200 a0.01 f1000 d5 p D995 b200;
9:48:00	AM	1	b140 a0.01 f1000 d5 p D995 b200;
9:50:00	AM	1	b200 D50 a0.01 f1000 d5 p D955 b200;
9:52:00	AM	1	b140 D1000 b200;
9:54:00	AM	1	b120 a0.01 f1000 d5 p D995 b200;
9:56:00	AM	1	b120 D50 a0.01 f1000 d5 p D955 b200;
9:58:00	AM	1	b200 a0.01 f1000 d5 p D995 b200;
10:00:00	AM	1	b200 D50 a0.01 f1000 d5 p D955 b200;
10:02:00	AM	1	b140 a0.01 f1000 d5 p D995 b200;
10:04:00	AM	1	b140 D1000 b200;
10:06:00	AM	1	b140 a0.01 f1000 d5 p D995 b200;
10:08:00	AM	1	b120 D1000 b200;
10:10:00	AM	1	b120 D1000 b200;
10:12:00	AM	1	b140 D1000 b200;
10:14:00	AM	1	b120 a0.01 f1000 d5 p D995 b200;
10:16:00	AM	1	b120 D1000 b200;
10:18:00	AM	1	b140 D1000 b200;
10:20:00	AM	1	b200 a0.01 f1000 d5 p D995 b200;
10:22:00	AM	1	b200 a0.01 f1000 d5 p D995 b200;
10:24:00	AM	1	b200 a0.01 f1000 d5 p D995 b200;
10:26:00	AM	1	b120 D1000 b200;
10:28:00	AM	1	b140 D1000 b200;
10:30:00	AM	1	b120 D1000 b200;
10:32:00	AM	1	b200 D50 a0.01 f1000 d5 p D955 b200;
10:34:00	AM	1	b200 a0.01 f1000 d5 p D995 b200;
10:36:00	AM	1	b200 a0.01 f1000 d5 p D995 b200;
10:38:00	AM	1	b200 a0.01 f1000 d5 p D995 b200;
10:40:00	AM	1	b120 a0.01 f1000 d5 p D995 b200;
10:42:00	AM	1	b120 D1000 b200;
10:44:00	AM	1	b200 a0.01 f1000 d5 p D995 b200;
10:46:00	AM	1	b120 D1000 b200;
10:48:00	AM	1	b120 D50 a0.01 f1000 d5 p D955 b200;
10:50:00	AM	1	b140 D1000 b200;
10:52:00	AM	1	b120 D50 a0.01 f1000 d5 p D955 b200;
10:54:00	AM	1	b140 D1000 b200;
10:56:00	AM	1	b140 a0.01 f1000 d5 p D995 b200;
10:58:00	AM	1	b140 D50 a0.01 f1000 d5 p D955 b200;
11:00:00	AM	1	b120 D50 a0.01 f1000 d5 p D955 b200;
11:02:00	AM	1	b200 D50 a0.01 f1000 d5 p D955 b200;
11:04:00	AM	1	b140 D1000 b200;
11:06:00	AM	1	b140 a0.01 f1000 d5 p D995 b200;
11:08:00	AM	1	b200 D50 a0.01 f1000 d5 p D955 b200;
11:10:00	AM	1	b140 D1000 b200;
11:12:00	AM	1	b140 D1000 b200;
11:14:00	AM	1	b140 D1000 b200;
11:16:00	AM	1	b120 D1000 b200;
11:18:00	AM	1	b140 D50 a0.01 f1000 d5 p D955 b200;
11:20:00	AM	1	b120 a0.01 f1000 d5 p D995 b200;
11:22:00	AM	1	b120 D50 a0.01 f1000 d5 p D955 b200;
11:24:00	AM	1	b120 D50 a0.01 f1000 d5 p D955 b200;
11:26:00	AM	1	b200 a0.01 f1000 d5 p D995 b200;
11:28:00	AM	1	b120 D50 a0.01 f1000 d5 p D955 b200;
11:30:00	AM	1	b120 D50 a0.01 f1000 d5 p D955 b200;
11:32:00	AM	1	b200 D50 a0.01 f1000 d5 p D955 b200;
11:34:00	AM	1	b140 D1000 b200;
11:36:00	AM	1	b140 D50 a0.01 f1000 d5 p D955 b200;
11:38:00	AM	1	b120 D1000 b200;
11:40:00	AM	1	b120 D50 a0.01 f1000 d5 p D955 b200;
11:42:00	AM	1	b140 D50 a0.01 f1000 d5 p D955 b200;
11:44:00	AM	1	b140 a0.01 f1000 d5 p D995 b200;
11:46:00	AM	1	b140 a0.01 f1000 d5 p D995 b200;
11:48:00	AM	1	b140 D1000 b200;
11:50:00	AM	1	b140 D1000 b200;
11:52:00	AM	1	b140 a0.01 f1000 d5 p D995 b200;
11:54:00	AM	1	b140 D1000 b200;
11:56:00	AM	1	b120 D50 a0.01 f1000 d5 p D955 b200;
11:58:00	AM	1	b120 a0.01 f1000 d5 p D995 b200;
12:00:00	PM	1	b140 D50 a0.01 f1000 d5 p D955 b200;
12:02:00	PM	1	b200 D50 a0.01 f1000 d5 p D955 b200;
12:04:00	PM	1	b120 D50 a0.01 f1000 d5 p D955 b200;
12:06:00	PM	1	b200 a0.01 f1000 d5 p D995 b200;
12:08:00	PM	1	b120 D1000 b200;
12:10:00	PM	1	b120 D1000 b200;
12:12:00	PM	1	b140 a0.01 f1000 d5 p D995 b200;
12:14:00	PM	1	b120 D50 a0.01 f1000 d5 p D955 b200;
12:16:00	PM	1	b140 a0.01 f1000 d5 p D995 b200;
12:18:00	PM	1	b120 D1000 b200;
12:20:00	PM	1	b120 a0.01 f1000 d5 p D995 b200;
12:22:00	PM	1	b140 D1000 b200;
12:24:00	PM	1	b120 a0.01 f1000 d5 p D995 b200;
12:26:00	PM	1	b140 D50 a0.01 f1000 d5 p D955 b200;
12:28:00	PM	1	b120 D1000 b200;
12:30:00	PM	1	b140 D50 a0.01 f1000 d5 p D955 b200;
12:32:00	PM	1	b120 D1000 b200;
12:34:00	PM	1	b120 a0.01 f1000 d5 p D995 b200;
12:36:00	PM	1	b120 D1000 b200;
12:38:00	PM	1	b120 a0.01 f1000 d5 p D995 b200;
12:40:00	PM	1	b120 D1000 b200;
12:42:00	PM	1	b140 D1000 b200;
12:44:00	PM	1	b200 D50 a0.01 f1000 d5 p D955 b200;
12:46:00	PM	1	b200 D50 a0.01 f1000 d5 p D955 b200;
12:48:00	PM	1	b120 a0.01 f1000 d5 p D995 b200;
12:50:00	PM	1	b200 a0.01 f1000 d5 p D995 b200;
12:52:00	PM	1	b200 D50 a0.01 f1000 d5 p D955 b200;
12:54:00	PM	1	b120 D50 a0.01 f1000 d5 p D955 b200;
12:56:00	PM	1	b120 D1000 b200;
12:58:00	PM	1	b140 a0.01 f1000 d5 p D995 b200;
11:00:00	PM	0	b0;
