## Supplemental Software for "A Customizable Low-Cost System for Massively Parallel Zebrafish Behavior Phenotyping": duplicatedgene_matrix

	1	2	3	4	5	6	7	8	9	10	11	12			1	2	3	4	5	6	7	8	9	10	11	12
A	b	b	hom	hom	hom	het	het	hom	hom	hom	het	b		A	b	b	wt	het	hom	wt	het	wt	hom	het	hom	b
B	het	het	hom	het	hom	het	hom	het	hom	het	hom	b		B	wt	wt	het	het	het	het	het	het	het	het	hom	b
C	hom	het	het	het	hom	het	het	hom	het	het	het	b		C	hom	het	wt	het	het	het	het	het	het	hom	wt	b
D	het	het	hom	hom	het	het	het	hom	hom	hom	hom	het		D	wt	het	het	hom	het	het	hom	hom	wt	het	het	hom
E	hom	hom	hom	het	hom	hom	het	het	hom	het	hom	het		E	het	wt	hom	hom	het	wt	wt	het	het	het	wt	wt
F	hom	het	hom	hom	hom	het	het	hom	het	het	hom	hom		F	het	wt	het	hom	het	hom	wt	het	het	wt	wt	wt
G	hom	hom	e	hom	hom	het	hom	het	hom	het	hom	het		G	het	hom	e	wt	het	wt	het	het	wt	het	het	hom
H	hom	het	hom	2	het	hom	hom	hom	het	hom	het	het		H	hom	het	wt	2	hom	wt	het	hom	wt	het	het	hom
