## Supplemental Software for "A Customizable Low-Cost System for Massively Parallel Zebrafish Behavior Phenotyping": gene_matrix

	1	2	3	4	5	6	7	8	9	10	11	12
A	bubble	hom	het	hom	het	hom	het	hom	het	hom	het	hom
B	het	hom	het	hom	het	hom	het	hom	het	hom	het	hom
C	het	hom	het	hom	het	hom	het	hom	het	hom	het	hom
D	het	hom	het	hom	het	hom	het	hom	het	hom	het	hom
E	het	hom	het	hom	het	hom	het	hom	het	hom	dead	dead
F	het	hom	het	hom	het	hom	het	hom	het	hom	het	hom
G	het	hom	dead	hom	het	hom	het	hom	het	hom	het	hom
H	het	hom	het	hom	het	hom	het	hom	het	hom	het	hom
